# Rapid gene exchange explains differences in bacterial pangenome structure

**DOI:** 10.64898/2026.02.04.703695

**Authors:** Samuel T. Horsfield, Anlei Peng, Matthew J. Russell, Johanna von Wachsmann, Jacqueline Toussaint, Joshua C. D’Aeth, Chuhan Qin, Henri Pesonen, Gerry Tonkin-Hill, Jukka Corander, Nicholas J. Croucher, John A. Lees

**Author notes:** Contributed equally (Nicholas J. Croucher, John A. Lees).

## Abstract

The size and diversity of bacterial gene repertoires, known as pangenomes, vary widely across species. The evolutionary forces driving the maintenance of pangenomes is an open topic of debate, with contradictory theories suggesting that pangenomes exist as a result of neutral evolution, with all genes gained and lost at random, or that all genes provide a fitness benefit to the host and are maintained by positive selection. Modelling of pangenome dynamics has provided insight into how gene exchange explains observed gene frequency distributions, and stands as the only means of jointly inferring contributions of individual gene selection effects and mobility on the maintenance of pangenomes. However, previous modelling studies have not included both gene-level selection and mobility, and do not consider broadly sampled genome datasets for many species. To differentiate neutral and selective forces maintaining pangenomes, we developed a mechanistic model of gene-level evolution, Pansim, and a scalable model fitting framework, PopPUNK-mod. Together, these tools leverage rapid genome distance calculation to fit models of pangenome dynamics to datasets containing hundreds of thousands of genomes. We used this framework to compare the pangenome dynamics of over 400 different bacterial species, using over 600,000 genomes. We find that diversity in pangenome characteristics between species is driven predominantly by variation in the number of rapidly exchanged genes, while the rate of exchange of remaining genes is conserved. We find that bacterial phylogeny, rather than ecology, correlates with pangenome dynamics. We express that pan-species gene-level analyses are now needed to understand selection across accessory genes. Our work highlights the importance of gene exchange rate differences in governing differences in pangenome characteristics between species.
