## Supplementary File 2 for "Rapid gene exchange explains differences in bacterial pangenome structure"

Species	Species_short	Parameter_name	Lower_CI	Median	Upper_CI	CI_size	Life_style	r-m_ratio	dNdS	Effective_population_size	Genome_fluidity	Pangenome_size	Core_gene_numnber	Intermediate_gene_number	Rare_gene_number	Avg_genome_size
Acinetobacter baumannii	A. baumanii	Basal gene turnover rate	0.000210099668170259	0.00094239722843526	0.00205055043190501	1.95294585786357	Unknown	2.04239006322	0.0194174757282	413747407.839	0.15	11195	2657	3724	4814	0.322604569664103
Acinetobacter baumannii	A. baumanii	Core mutation rate	3.94428284443352e-05	0.000138862499052366	0.000382641297434637	2.471498578323	Unknown	2.04239006322	0.0194174757282	413747407.839	0.15	11195	2657	3724	4814	0.322604569664103
Acinetobacter baumannii	A. baumanii	Proportion fast genes	0.0297451210729203	0.192010332959081	0.352658391822974	1.68174944428052	Unknown	2.04239006322	0.0194174757282	413747407.839	0.15	11195	2657	3724	4814	0.322604569664103
Bordetalla pertussis	B. pertussis	Basal gene turnover rate	0.000363168481624702	0.000832736235369056	0.00180519233119695	1.73166939100851	Single-host pathogen	17.9114697282	0.465648854962	95477591.0941	NA	6245	3138	1695	1412	0.594793207700489
Bordetalla pertussis	B. pertussis	Core mutation rate	1.18342019420247e-05	2.70130175458391e-05	5.9739877469287e-05	1.77342925298775	Single-host pathogen	17.9114697282	0.465648854962	95477591.0941	NA	6245	3138	1695	1412	0.594793207700489
Bordetalla pertussis	B. pertussis	Proportion fast genes	0.00156612177081168	0.0380109077935003	0.152015334543555	3.95805366159841	Single-host pathogen	17.9114697282	0.465648854962	95477591.0941	NA	6245	3138	1695	1412	0.594793207700489
Campylobacter jejuni	C. jejuni	Basal gene turnover rate	0.000223251683071289	0.000539420671329838	0.00116768116142862	1.75082181413074	Multi-host pathogen	3.07570412029	0.0209059233449	383089898.534	0.1336	4727	1336	1470	1921	0.367283477121352
Campylobacter jejuni	C. jejuni	Core mutation rate	8.72412261359562e-05	0.000146866508782442	0.00025208119059686	1.12237953926642	Multi-host pathogen	3.07570412029	0.0209059233449	383089898.534	0.1336	4727	1336	1470	1921	0.367283477121352
Campylobacter jejuni	C. jejuni	Proportion fast genes	0.171965958308915	0.291690284712475	0.401679768858366	0.787526436733688	Multi-host pathogen	3.07570412029	0.0209059233449	383089898.534	0.1336	4727	1336	1470	1921	0.367283477121352
Enterococcus faecalis	E. faecalis	Basal gene turnover rate	0.000225345978728257	0.000659395827645247	0.00139586651193843	1.77514094590224	Multi-host commensal	4.5213840425	0.029197080292	360985819.16	0.1457	7273	2148	2430	2695	0.380483304932033
Enterococcus faecalis	E. faecalis	Core mutation rate	9.86729449852716e-05	0.000167007011829942	0.000264042007164697	0.990192330055072	Multi-host commensal	4.5213840425	0.029197080292	360985819.16	0.1457	7273	2148	2430	2695	0.380483304932033
Enterococcus faecalis	E. faecalis	Proportion fast genes	0.183992469722833	0.286243391973588	0.378771018689426	0.680464787758543	Multi-host commensal	4.5213840425	0.029197080292	360985819.16	0.1457	7273	2148	2430	2695	0.380483304932033
Escherichia coli	E. coli	Basal gene turnover rate	0.00021900459562898	0.000455271686928086	0.000943452659765771	1.59124339364249	Multi-host commensal	0.902670282033	0.0217391304348	416911778.112	0.1984	17708	2828	6458	8422	0.26268714705218
Escherichia coli	E. coli	Core mutation rate	0.000231665924448781	0.000382942429213333	0.000621074802959615	1.01688621788603	Multi-host commensal	0.902670282033	0.0217391304348	416911778.112	0.1984	17708	2828	6458	8422	0.26268714705218
Escherichia coli	E. coli	Proportion fast genes	0.263620179429604	0.342528544286198	0.423878300096892	0.467867929083848	Multi-host commensal	0.902670282033	0.0217391304348	416911778.112	0.1984	17708	2828	6458	8422	0.26268714705218
Haemophilus influenzae	H. influenzae	Basal gene turnover rate	0.000213160314075846	0.000674144657845352	0.00158406751431883	2.03355049141021	Single-host commensal	3.80271196372	0.0369426751592	351586801.731	0.0884	4386	1346	1454	1586	0.397435537578334
Haemophilus influenzae	H. influenzae	Core mutation rate	8.92061821849751e-05	0.000179061044042882	0.000331044991106335	1.35059420776885	Single-host commensal	3.80271196372	0.0369426751592	351586801.731	0.0884	4386	1346	1454	1586	0.397435537578334
Haemophilus influenzae	H. influenzae	Proportion fast genes	0.12279271656808	0.321706401153332	0.518079026141285	1.22871757651102	Single-host commensal	3.80271196372	0.0369426751592	351586801.731	0.0884	4386	1346	1454	1586	0.397435537578334
Helicobacter pylori	H. pylori	Basal gene turnover rate	0.000243421077073888	0.00045039844146093	0.000774733070537326	1.17964882769144	Single-host commensal	13.0798676481	0.0664928292047	293626583.357	0.1345	4560	1181	904	2475	0.318723568790397
Helicobacter pylori	H. pylori	Core mutation rate	0.000488395306190825	0.000797152519826558	0.000989775113403877	0.628963460244898	Single-host commensal	13.0798676481	0.0664928292047	293626583.357	0.1345	4560	1181	904	2475	0.318723568790397
Helicobacter pylori	H. pylori	Proportion fast genes	0.170635732788438	0.256485745865635	0.341582334733248	0.666495525386285	Single-host commensal	13.0798676481	0.0664928292047	293626583.357	0.1345	4560	1181	904	2475	0.318723568790397
Klebsiella pneumoniae	K. pneumoniae	Basal gene turnover rate	0.00021433489427067	0.000463761704612656	0.000960894065504754	1.60979046740745	Free-living	1.58910720042	0.0363636363636	354544037.371	NA	12062	4132	3345	4585	0.415136073912238
Klebsiella pneumoniae	K. pneumoniae	Core mutation rate	6.15875873547729e-05	0.00010492431779525	0.000178212745474811	1.11151695403558	Free-living	1.58910720042	0.0363636363636	354544037.371	NA	12062	4132	3345	4585	0.415136073912238
Klebsiella pneumoniae	K. pneumoniae	Proportion fast genes	0.216092806181141	0.309692964973342	0.403026840153415	0.603610850470452	Free-living	1.58910720042	0.0363636363636	354544037.371	NA	12062	4132	3345	4585	0.415136073912238
Listeria monocytogenes	L. monocytogenes	Basal gene turnover rate	0.000299502479689545	0.000882920866730768	0.00185241275092869	1.75883290309944	Free-living	3.03558194277	0.0188679245283	380500263.494	0.1173	5424	2488	1535	1401	0.532129993916803
Listeria monocytogenes	L. monocytogenes	Core mutation rate	5.03907944271619e-05	9.13578911355252e-05	0.000163093079678996	1.2336349257958	Free-living	3.03558194277	0.0188679245283	380500263.494	0.1173	5424	2488	1535	1401	0.532129993916803
Listeria monocytogenes	L. monocytogenes	Proportion fast genes	0.0458362361092209	0.244260149580478	0.405245039368086	1.47141809204718	Free-living	3.03558194277	0.0188679245283	380500263.494	0.1173	5424	2488	1535	1401	0.532129993916803
Morexalla catarrhalis	M. catarrhalis	Basal gene turnover rate	0.000577717033505199	0.00117095414662914	0.00216639163639373	1.35673510996301	Single-host commensal	2.40144705081	0.148514851485	218001777.069	0.105	3446	1427	1115	904	0.503010025832736
Morexalla catarrhalis	M. catarrhalis	Core mutation rate	8.39968575183185e-05	0.00016102676772727	0.000291569928008626	1.28905941179837	Single-host commensal	2.40144705081	0.148514851485	218001777.069	0.105	3446	1427	1115	904	0.503010025832736
Morexalla catarrhalis	M. catarrhalis	Proportion fast genes	0.00382696176395161	0.0720059597763097	0.188987353837279	2.57145926043536	Single-host commensal	2.40144705081	0.148514851485	218001777.069	0.105	3446	1427	1115	904	0.503010025832736
Mycobacterium abscessus	M. abscessus	Basal gene turnover rate	0.000258801521971388	0.000631346380823343	0.0014127128172906	1.82769923194045	Free-living	1.45460599577	0.0213124015441	396539114.583	0.151	12488	4021	3478	4989	0.395028529714107
Mycobacterium abscessus	M. abscessus	Core mutation rate	7.84344094085838e-05	0.000153819121253457	0.00029247954982231	1.39153792239543	Free-living	1.45460599577	0.0213124015441	396539114.583	0.151	12488	4021	3478	4989	0.395028529714107
Mycobacterium abscessus	M. abscessus	Proportion fast genes	0.179394130816247	0.30669718419729	0.445991657296352	0.869253257664766	Free-living	1.45460599577	0.0213124015441	396539114.583	0.151	12488	4021	3478	4989	0.395028529714107
Mycobacterium tuberculosis	M. tuberculosis	Basal gene turnover rate	1.85393381994739e-05	7.29961317664248e-05	0.000287313950188717	3.68203910926782	Single-host pathogen	1.05633125077	0.166666666667	NA	NA	5668	3672	889	1107	0.705114213878716
Mycobacterium tuberculosis	M. tuberculosis	Core mutation rate	3.93475206602386e-06	7.97837865238266e-06	1.82365255637951e-05	1.79256639987877	Single-host pathogen	1.05633125077	0.166666666667	NA	NA	5668	3672	889	1107	0.705114213878716
Mycobacterium tuberculosis	M. tuberculosis	Proportion fast genes	0.000911192465568526	0.0148658577075291	0.0387003094668078	2.54200717810586	Single-host pathogen	1.05633125077	0.166666666667	NA	NA	5668	3672	889	1107	0.705114213878716
Neisseria gonorrhoeae	N. gonorrhoeae	Basal gene turnover rate	0.0001906337414982	0.00043956915565762	0.000894932023454673	1.60224682030477	Single-host pathogen	1.12946547536	0.130434782609	256751776.293	NA	3582	1780	860	942	0.590216657014184
Neisseria gonorrhoeae	N. gonorrhoeae	Core mutation rate	2.72488888650862e-05	4.68420775799659e-05	8.1062646551644e-05	1.14883370821224	Single-host pathogen	1.12946547536	0.130434782609	256751776.293	NA	3582	1780	860	942	0.590216657014184
Neisseria gonorrhoeae	N. gonorrhoeae	Proportion fast genes	0.0150524282997423	0.0793254031208055	0.143578971798067	1.62024444177851	Single-host pathogen	1.12946547536	0.130434782609	256751776.293	NA	3582	1780	860	942	0.590216657014184
Neisseria meningitidis	N. meningitidis	Basal gene turnover rate	0.00093124595020381	0.00161321626602872	0.00243072267468731	0.929495168167866	Single-host commensal	12.2601790299	0.0429752066116	310729930.028	0.1225	6856	1243	2529	3084	0.289385431173208
Neisseria meningitidis	N. meningitidis	Core mutation rate	0.000209954550862574	0.000318788508035613	0.000449360676387803	0.750987314443857	Single-host commensal	12.2601790299	0.0429752066116	310729930.028	0.1225	6856	1243	2529	3084	0.289385431173208
Neisseria meningitidis	N. meningitidis	Proportion fast genes	0.00286439792967149	0.0491062876028697	0.148990219450861	2.97570491793092	Single-host commensal	12.2601790299	0.0429752066116	310729930.028	0.1225	6856	1243	2529	3084	0.289385431173208
Pseudomonas aeruginosa	P. aeruginosa	Basal gene turnover rate	0.000241645345972026	0.00051141939529156	0.00100040446672539	1.48363383895676	Free-living	0.987819359134	0.018691588785	404884664.477	NA	13498	5117	2819	5562	0.438012154625658
Pseudomonas aeruginosa	P. aeruginosa	Core mutation rate	9.61287939731361e-05	0.000161323849883792	0.000272551921582181	1.09359606614973	Free-living	0.987819359134	0.018691588785	404884664.477	NA	13498	5117	2819	5562	0.438012154625658
Pseudomonas aeruginosa	P. aeruginosa	Proportion fast genes	0.221709779574318	0.321223683282581	0.424293925479583	0.630663791147216	Free-living	0.987819359134	0.018691588785	404884664.477	NA	13498	5117	2819	5562	0.438012154625658
Salmonella enterica	S. enterica	Basal gene turnover rate	0.000185797251481773	0.000654637075611742	0.00166310222283452	2.25667782407869	Multi-host pathogen	0.979770687606	0.0196850393701	403136089.325	0.1269	10909	3553	2711	4645	0.4016033714284
Salmonella enterica	S. enterica	Core mutation rate	9.01181491937592e-05	0.000191222232234906	0.000374864088448546	1.48908385770224	Multi-host pathogen	0.979770687606	0.0196850393701	403136089.325	0.1269	10909	3553	2711	4645	0.4016033714284
Salmonella enterica	S. enterica	Proportion fast genes	0.0428213869072299	0.154861413369398	0.268932888501669	1.46008935779944	Multi-host pathogen	0.979770687606	0.0196850393701	403136089.325	0.1269	10909	3553	2711	4645	0.4016033714284
Staphylococcus aureus	S. aureus	Basal gene turnover rate	0.000236877583131851	0.000609860660759184	0.00136320908671434	1.84686695839731	Multi-host commensal	0.578682417559	0.024	389354558.48	0.0948	5326	2091	1761	1474	0.480415606539839
Staphylococcus aureus	S. aureus	Core mutation rate	0.000109809658041825	0.000170675831000393	0.000268958823632495	0.93246457133291	Multi-host commensal	0.578682417559	0.024	389354558.48	0.0948	5326	2091	1761	1474	0.480415606539839
Staphylococcus aureus	S. aureus	Proportion fast genes	0.25259285617675	0.399215367135652	0.525386457648076	0.683324400632681	Multi-host commensal	0.578682417559	0.024	389354558.48	0.0948	5326	2091	1761	1474	0.480415606539839
Stenotrophomonas maltophilia	S. maltophilia	Basal gene turnover rate	0.000212129407147855	0.00044764071990824	0.00107723684996533	1.93259327032359	Free-living	2.1836324052	0.0276816608997	398902172.774	0.1567	13248	2996	4199	6053	0.316597172316046
Stenotrophomonas maltophilia	S. maltophilia	Core mutation rate	0.000121107650876941	0.000253251626695562	0.000503586722199041	1.51027291043577	Free-living	2.1836324052	0.0276816608997	398902172.774	0.1567	13248	2996	4199	6053	0.316597172316046
Stenotrophomonas maltophilia	S. maltophilia	Proportion fast genes	0.210631044852444	0.317867392401255	0.424434521007189	0.672618460609049	Free-living	2.1836324052	0.0276816608997	398902172.774	0.1567	13248	2996	4199	6053	0.316597172316046
Streptococcus agalactiae	S. agalactiae	Basal gene turnover rate	0.000380956296468893	0.00083370735268441	0.00152028695203442	1.36658343230039	Multi-host commensal	1.51729969717	0.0764331210191	281578035.632	0.1226	4435	1572	1607	1256	0.45435214204248
Streptococcus agalactiae	S. agalactiae	Core mutation rate	7.81189961779684e-05	0.000126156388964858	0.000204514530691843	1.00189562772824	Multi-host commensal	1.51729969717	0.0764331210191	281578035.632	0.1226	4435	1572	1607	1256	0.45435214204248
Streptococcus agalactiae	S. agalactiae	Proportion fast genes	0.185684812446084	0.288590035167709	0.383646349842342	0.685961098002628	Multi-host commensal	1.51729969717	0.0764331210191	281578035.632	0.1226	4435	1572	1607	1256	0.45435214204248
Streptococcus dysgalactiae_subspecies_equisimilis	S. equisimilis	Basal gene turnover rate	0.000205189065495024	0.000667039986185585	0.00189637067048405	2.53535266252915	Multi-host commensal	1.82944407032	0.0668384879726	289627182.812	NA	4681	1550	1666	1465	0.428283333841975
Streptococcus dysgalactiae_subspecies_equisimilis	S. equisimilis	Core mutation rate	4.55024482674893e-05	8.34720668803613e-05	0.000150212850784781	1.25443644120339	Multi-host commensal	1.82944407032	0.0668384879726	289627182.812	NA	4681	1550	1666	1465	0.428283333841975
Streptococcus dysgalactiae_subspecies_equisimilis	S. equisimilis	Proportion fast genes	0.0680871807625817	0.275526081380374	0.387280299111915	1.15848603787413	Multi-host commensal	1.82944407032	0.0668384879726	289627182.812	NA	4681	1550	1666	1465	0.428283333841975
Streptococcus pneumoniae	S. pneumoniae (Global)	Basal gene turnover rate	0.000762236494888477	0.00124806746198469	0.00194041968075064	0.944006010691609	Single-host commensal	1.65383362429	0.0555555555556	307103311.217	NA	6552	1425	2157	2970	0.309641112017873
Streptococcus pneumoniae	S. pneumoniae (Global)	Core mutation rate	0.000104798355428213	0.000156000485384352	0.000228727882107131	0.794417571032438	Single-host commensal	1.65383362429	0.0555555555556	307103311.217	NA	6552	1425	2157	2970	0.309641112017873
Streptococcus pneumoniae	S. pneumoniae (Global)	Proportion fast genes	0.00256454817967454	0.0492598489498189	0.161081453905886	3.21797384900009	Single-host commensal	1.65383362429	0.0555555555556	307103311.217	NA	6552	1425	2157	2970	0.309641112017873
Streptococcus pneumoniae	S. pneumoniae (Local)	Basal gene turnover rate	0.000276094392892254	0.000824403173592353	0.00168435971885554	1.70822404749698	Single-host commensal	1.65383362429	0.0555555555556	307103311.217	NA	6552	1425	2157	2970	0.309641112017873
Streptococcus pneumoniae	S. pneumoniae (Local)	Core mutation rate	9.48480319780954e-05	0.000174015442975878	0.000311339168316212	1.24409151645309	Single-host commensal	1.65383362429	0.0555555555556	307103311.217	NA	6552	1425	2157	2970	0.309641112017873
Streptococcus pneumoniae	S. pneumoniae (Local)	Proportion fast genes	0.0281705947845214	0.160217708932424	0.291126273565646	1.64123978886773	Single-host commensal	1.65383362429	0.0555555555556	307103311.217	NA	6552	1425	2157	2970	0.309641112017873
Streptococcus pyogenes	S. pyogenes	Basal gene turnover rate	0.000184511812152914	0.000512182628913241	0.00116433254874874	1.91303000391643	Single-host commensal	1.15794140009	0.0666666666667	288954081.764	NA	3592	1393	1049	1150	0.464457857071626
Streptococcus pyogenes	S. pyogenes	Core mutation rate	7.15085408730704e-05	0.000127802449827967	0.000226068504248415	1.20936620216119	Single-host commensal	1.15794140009	0.0666666666667	288954081.764	NA	3592	1393	1049	1150	0.464457857071626
Streptococcus pyogenes	S. pyogenes	Proportion fast genes	0.118417207791011	0.211719375779209	0.301978963052556	0.867004989911609	Single-host commensal	1.15794140009	0.0666666666667	288954081.764	NA	3592	1393	1049	1150	0.464457857071626
