## Supplementary File 5 for "Rapid gene exchange explains differences in bacterial pangenome structure"

Species	Species_short	Parameter_name	Lower_CI	Median	Upper_CI	CI_size	Life_style	r-m_ratio	dNdS	Effective_population_size	Genome_fluidity	Pangenome_size	Core_gene_numnber	Intermediate_gene_number	Rare_gene_number	Avg_genome_size
Acinetobacter baumannii	A. baumanii	Competition strength	0.32666876797117	6.52517276851465	25.688092404395	3.88670530821775	Unknown	2.04239006322	0.0194174757282	413747407.839	0.15	11195	2657	3724	4814	0.322604569664103
Acinetobacter baumannii	A. baumanii	Basal gene turnover rate	3.36345968171544e-05	6.10526724818903e-05	0.00010321015225478	1.13959885143871	Unknown	2.04239006322	0.0194174757282	413747407.839	0.15	11195	2657	3724	4814	0.322604569664103
Acinetobacter baumannii	A. baumanii	Proportion fast genes	0.0589970895786317	0.108686233960227	0.158828018231285	0.918524131484634	Unknown	2.04239006322	0.0194174757282	413747407.839	0.15	11195	2657	3724	4814	0.322604569664103
Bordetalla pertussis	B. pertussis	Basal gene turnover rate	1.68765528522963e-05	0.00177354238611913	0.0913521451726596	51.4987796934852	Single-host pathogen	17.9114697282	0.465648854962	95477591.0941	NA	6245	3138	1695	1412	0.594793207700489
Bordetalla pertussis	B. pertussis	Proportion fast genes	0.0524659244190372	0.470197797750159	0.838568438663429	1.67185494701549	Single-host pathogen	17.9114697282	0.465648854962	95477591.0941	NA	6245	3138	1695	1412	0.594793207700489
Bordetalla pertussis	B. pertussis	Competition strength	10.2170200675998	524.333348198222	976.664074486594	1.84319204136074	Single-host pathogen	17.9114697282	0.465648854962	95477591.0941	NA	6245	3138	1695	1412	0.594793207700489
Campylobacter jejuni	C. jejuni	Proportion fast genes	0.0370235945276285	0.120191543362326	0.192697581173659	1.29521580546428	Multi-host pathogen	3.07570412029	0.0209059233449	383089898.534	0.1336	4727	1336	1470	1921	0.367283477121352
Campylobacter jejuni	C. jejuni	Basal gene turnover rate	2.19009571723551e-05	4.92490558250816e-05	9.68044749879141e-05	1.52091276798472	Multi-host pathogen	3.07570412029	0.0209059233449	383089898.534	0.1336	4727	1336	1470	1921	0.367283477121352
Campylobacter jejuni	C. jejuni	Competition strength	0.103441622608402	2.37480413172097	11.6027402990126	4.84220931015091	Multi-host pathogen	3.07570412029	0.0209059233449	383089898.534	0.1336	4727	1336	1470	1921	0.367283477121352
Enterococcus faecalis	E. faecalis	Competition strength	6.13720877462126	427.777309030093	966.107306220374	2.24408840109427	Multi-host commensal	4.5213840425	0.029197080292	360985819.16	0.1457	7273	2148	2430	2695	0.380483304932033
Enterococcus faecalis	E. faecalis	Basal gene turnover rate	1.83493129827008e-05	0.0023620563583236	0.0206350883508957	8.72830106921965	Multi-host commensal	4.5213840425	0.029197080292	360985819.16	0.1457	7273	2148	2430	2695	0.380483304932033
Enterococcus faecalis	E. faecalis	Proportion fast genes	0.106385694484708	0.32628610064007	0.569974435110242	1.42080444038566	Multi-host commensal	4.5213840425	0.029197080292	360985819.16	0.1457	7273	2148	2430	2695	0.380483304932033
Escherichia coli	E. coli	Basal gene turnover rate	2.62610132780625e-05	0.0012540100319034	0.0177512686096899	14.1346617215717	Multi-host commensal	0.902670282033	0.0217391304348	416911778.112	0.1984	17708	2828	6458	8422	0.26268714705218
Escherichia coli	E. coli	Proportion fast genes	0.0881250478786714	0.284903474801217	0.53443290029609	1.56652302232823	Multi-host commensal	0.902670282033	0.0217391304348	416911778.112	0.1984	17708	2828	6458	8422	0.26268714705218
Escherichia coli	E. coli	Competition strength	10.4023975555681	478.278591868595	965.83192268625	1.99764225573613	Multi-host commensal	0.902670282033	0.0217391304348	416911778.112	0.1984	17708	2828	6458	8422	0.26268714705218
Haemophilus influenzae	H. influenzae	Basal gene turnover rate	2.54047611135157e-05	0.00425492620353959	0.0222683499606813	5.22757484749425	Single-host commensal	3.80271196372	0.0369426751592	351586801.731	0.0884	4386	1346	1454	1586	0.397435537578334
Haemophilus influenzae	H. influenzae	Proportion fast genes	0.154357619291516	0.385679800318141	0.62469515343669	1.21950263860643	Single-host commensal	3.80271196372	0.0369426751592	351586801.731	0.0884	4386	1346	1454	1586	0.397435537578334
Haemophilus influenzae	H. influenzae	Competition strength	11.6671960875498	578.162399435195	979.363907211273	1.67374549446499	Single-host commensal	3.80271196372	0.0369426751592	351586801.731	0.0884	4386	1346	1454	1586	0.397435537578334
Helicobacter pylori	H. pylori	Basal gene turnover rate	0.000716532458946127	0.00688100830044301	0.0250667778845673	3.53876123417166	Single-host commensal	13.0798676481	0.0664928292047	293626583.357	0.1345	4560	1181	904	2475	0.318723568790397
Helicobacter pylori	H. pylori	Proportion fast genes	0.0173124860496111	0.223961788349257	0.441415691824537	1.8936409148223	Single-host commensal	13.0798676481	0.0664928292047	293626583.357	0.1345	4560	1181	904	2475	0.318723568790397
Helicobacter pylori	H. pylori	Competition strength	260.991523993682	598.266827251839	984.87919959645	1.20997461772697	Single-host commensal	13.0798676481	0.0664928292047	293626583.357	0.1345	4560	1181	904	2475	0.318723568790397
Klebsiella pneumoniae	K. pneumoniae	Basal gene turnover rate	4.09923700580315e-05	7.93259272420794e-05	0.000154322677336585	1.4286666569015	Free-living	1.58910720042	0.0363636363636	354544037.371	NA	12062	4132	3345	4585	0.415136073912238
Klebsiella pneumoniae	K. pneumoniae	Proportion fast genes	0.139266462728349	0.218227632964864	0.302096986156868	0.746149885861315	Free-living	1.58910720042	0.0363636363636	354544037.371	NA	12062	4132	3345	4585	0.415136073912238
Klebsiella pneumoniae	K. pneumoniae	Competition strength	0.476757319244887	11.1129114846788	43.3557427484513	3.85848348457764	Free-living	1.58910720042	0.0363636363636	354544037.371	NA	12062	4132	3345	4585	0.415136073912238
Listeria monocytogenes	L. monocytogenes	Basal gene turnover rate	1.70965583389478e-05	5.7199423219813e-05	0.000224298641765414	3.6224505731501	Free-living	3.03558194277	0.0188679245283	380500263.494	0.1173	5424	2488	1535	1401	0.532129993916803
Listeria monocytogenes	L. monocytogenes	Proportion fast genes	0.126526636771338	0.250890332618623	0.371141432239778	0.97498693120343	Free-living	3.03558194277	0.0188679245283	380500263.494	0.1173	5424	2488	1535	1401	0.532129993916803
Listeria monocytogenes	L. monocytogenes	Competition strength	0.325662194274136	9.40823689259208	38.5197181517702	4.05964012104857	Free-living	3.03558194277	0.0188679245283	380500263.494	0.1173	5424	2488	1535	1401	0.532129993916803
Morexalla catarrhalis	M. catarrhalis	Basal gene turnover rate	1.77834731050757e-05	0.00271162578225697	0.0728425556621301	26.8564979229584	Single-host commensal	2.40144705081	0.148514851485	218001777.069	0.105	3446	1427	1115	904	0.503010025832736
Morexalla catarrhalis	M. catarrhalis	Proportion fast genes	0.0643442769798653	0.476599270747261	0.807433779178455	1.55914947379902	Single-host commensal	2.40144705081	0.148514851485	218001777.069	0.105	3446	1427	1115	904	0.503010025832736
Morexalla catarrhalis	M. catarrhalis	Competition strength	9.11405052442572	519.084441529401	973.814532512967	1.85846541488742	Single-host commensal	2.40144705081	0.148514851485	218001777.069	0.105	3446	1427	1115	904	0.503010025832736
Mycobacterium abscessus	M. abscessus	Basal gene turnover rate	3.14592889826237e-05	6.41045236377833e-05	0.0001263870934121	1.48082848202502	Free-living	1.45460599577	0.0213124015441	396539114.583	0.151	12488	4021	3478	4989	0.395028529714107
Mycobacterium abscessus	M. abscessus	Proportion fast genes	0.0838636844423145	0.165435368944385	0.249164995597194	0.999189666693638	Free-living	1.45460599577	0.0213124015441	396539114.583	0.151	12488	4021	3478	4989	0.395028529714107
Mycobacterium abscessus	M. abscessus	Competition strength	0.350964883082754	10.4342756705139	41.1159562339365	3.90683480464781	Free-living	1.45460599577	0.0213124015441	396539114.583	0.151	12488	4021	3478	4989	0.395028529714107
Mycobacterium tuberculosis	M. tuberculosis	Basal gene turnover rate	1.58998865605103e-05	0.00123406992386908	0.047818658485145	38.7358590254857	Single-host pathogen	1.05633125077	0.166666666667	NA	NA	5668	3672	889	1107	0.705114213878716
Mycobacterium tuberculosis	M. tuberculosis	Proportion fast genes	0.0236523053860644	0.409169397198405	0.962984893690626	2.29570587325494	Single-host pathogen	1.05633125077	0.166666666667	NA	NA	5668	3672	889	1107	0.705114213878716
Mycobacterium tuberculosis	M. tuberculosis	Competition strength	18.6735645954746	433.544550748289	975.747780019146	2.20755678689026	Single-host pathogen	1.05633125077	0.166666666667	NA	NA	5668	3672	889	1107	0.705114213878716
Neisseria gonorrhoeae	N. gonorrhoeae	Basal gene turnover rate	2.25683060874525e-05	0.0032386592259657	0.0439771459538759	13.5718439579521	Single-host pathogen	1.12946547536	0.130434782609	256751776.293	NA	3582	1780	860	942	0.590216657014184
Neisseria gonorrhoeae	N. gonorrhoeae	Proportion fast genes	0.0562565781566931	0.388031868903955	0.724636877080137	1.72248815750977	Single-host pathogen	1.12946547536	0.130434782609	256751776.293	NA	3582	1780	860	942	0.590216657014184
Neisseria gonorrhoeae	N. gonorrhoeae	Competition strength	7.61073479730148	502.853559280123	975.934357350432	1.92565729064216	Single-host pathogen	1.12946547536	0.130434782609	256751776.293	NA	3582	1780	860	942	0.590216657014184
Neisseria meningitidis	N. meningitidis	Basal gene turnover rate	5.85436442615051e-05	0.00231712636026195	0.0254717515693969	10.9675537601076	Single-host commensal	12.2601790299	0.0429752066116	310729930.028	0.1225	6856	1243	2529	3084	0.289385431173208
Neisseria meningitidis	N. meningitidis	Proportion fast genes	0.126813321016938	0.366072276335342	0.630260358871214	1.37526677216357	Single-host commensal	12.2601790299	0.0429752066116	310729930.028	0.1225	6856	1243	2529	3084	0.289385431173208
Neisseria meningitidis	N. meningitidis	Competition strength	16.10185226385	614.387069902721	976.928635533768	1.56387858784536	Single-host commensal	12.2601790299	0.0429752066116	310729930.028	0.1225	6856	1243	2529	3084	0.289385431173208
Pseudomonas aeruginosa	P. aeruginosa	Basal gene turnover rate	4.41527777672642e-05	8.69158578046691e-05	0.000167992387078996	1.42482180398016	Free-living	0.987819359134	0.018691588785	404884664.477	NA	13498	5117	2819	5562	0.438012154625658
Pseudomonas aeruginosa	P. aeruginosa	Proportion fast genes	0.068288619936446	0.177162988428786	0.280114434814665	1.19565501099778	Free-living	0.987819359134	0.018691588785	404884664.477	NA	13498	5117	2819	5562	0.438012154625658
Pseudomonas aeruginosa	P. aeruginosa	Competition strength	0.465416167439356	10.5037839591536	41.8735309242572	3.94220929503529	Free-living	0.987819359134	0.018691588785	404884664.477	NA	13498	5117	2819	5562	0.438012154625658
Salmonella enterica	S. enterica	Basal gene turnover rate	2.39679067073495e-05	0.00135645276600924	0.0202770049077855	14.93088259952	Multi-host pathogen	0.979770687606	0.0196850393701	403136089.325	0.1269	10909	3553	2711	4645	0.4016033714284
Salmonella enterica	S. enterica	Proportion fast genes	0.0505677434860059	0.159532799464415	0.267944453209936	1.36258318323072	Multi-host pathogen	0.979770687606	0.0196850393701	403136089.325	0.1269	10909	3553	2711	4645	0.4016033714284
Salmonella enterica	S. enterica	Competition strength	0.815512321399571	261.909871532333	895.706223183481	3.41678878167678	Multi-host pathogen	0.979770687606	0.0196850393701	403136089.325	0.1269	10909	3553	2711	4645	0.4016033714284
Staphylococcus aureus	S. aureus	Basal gene turnover rate	1.67816051705285e-05	0.00177925026450859	0.0215798804156688	12.1192050610451	Multi-host commensal	0.578682417559	0.024	389354558.48	0.0948	5326	2091	1761	1474	0.480415606539839
Staphylococcus aureus	S. aureus	Proportion fast genes	0.13223769831988	0.390898930101156	0.668554727775545	1.37200945860066	Multi-host commensal	0.578682417559	0.024	389354558.48	0.0948	5326	2091	1761	1474	0.480415606539839
Staphylococcus aureus	S. aureus	Competition strength	6.65702682204326	457.506464485219	973.491058684516	2.11326856976839	Multi-host commensal	0.578682417559	0.024	389354558.48	0.0948	5326	2091	1761	1474	0.480415606539839
Stenotrophomonas maltophilia	S. maltophilia	Basal gene turnover rate	3.85982133206736e-05	0.00142656398704375	0.0144182926145984	10.0799505187823	Free-living	2.1836324052	0.0276816608997	398902172.774	0.1567	13248	2996	4199	6053	0.316597172316046
Stenotrophomonas maltophilia	S. maltophilia	Proportion fast genes	0.101335670921723	0.25775350880357	0.453952357653125	1.3680383571427	Free-living	2.1836324052	0.0276816608997	398902172.774	0.1567	13248	2996	4199	6053	0.316597172316046
Stenotrophomonas maltophilia	S. maltophilia	Competition strength	3.74333729709344	318.384463921451	954.580855677924	2.98644445985094	Free-living	2.1836324052	0.0276816608997	398902172.774	0.1567	13248	2996	4199	6053	0.316597172316046
Streptococcus agalactiae	S. agalactiae	Basal gene turnover rate	1.65531411442581e-05	4.72988584240349e-05	0.000128034731113258	2.35696153529893	Multi-host commensal	1.51729969717	0.0764331210191	281578035.632	0.1226	4435	1572	1607	1256	0.45435214204248
Streptococcus agalactiae	S. agalactiae	Proportion fast genes	0.130187974610779	0.22029716679065	0.308556597732924	0.809672796616811	Multi-host commensal	1.51729969717	0.0764331210191	281578035.632	0.1226	4435	1572	1607	1256	0.45435214204248
Streptococcus agalactiae	S. agalactiae	Competition strength	0.363438820737229	6.36434553424337	26.8793926568034	4.16632844546183	Multi-host commensal	1.51729969717	0.0764331210191	281578035.632	0.1226	4435	1572	1607	1256	0.45435214204248
Streptococcus dysgalactiae_subspecies_equisimilis	S. equisimilis	Basal gene turnover rate	1.47653462722856e-05	0.00158061026928188	0.0413671840813338	26.1623118226665	Multi-host commensal	1.82944407032	0.0668384879726	289627182.812	NA	4681	1550	1666	1465	0.428283333841975
Streptococcus dysgalactiae_subspecies_equisimilis	S. equisimilis	Proportion fast genes	0.0985669765904704	0.406784599686288	0.761052268356423	1.62858990305154	Multi-host commensal	1.82944407032	0.0668384879726	289627182.812	NA	4681	1550	1666	1465	0.428283333841975
Streptococcus dysgalactiae_subspecies_equisimilis	S. equisimilis	Competition strength	8.46253171339452	440.880861389593	964.894278482336	2.16936553733452	Multi-host commensal	1.82944407032	0.0668384879726	289627182.812	NA	4681	1550	1666	1465	0.428283333841975
Streptococcus pneumoniae	S. pneumoniae (Global)	Basal gene turnover rate	2.59842571267373e-05	0.00276010026784063	0.0197931236171537	7.16174683591904	Single-host commensal	1.65383362429	0.0555555555556	307103311.217	NA	6552	1425	2157	2970	0.309641112017873
Streptococcus pneumoniae	S. pneumoniae (Global)	Proportion fast genes	0.0534875587803535	0.353554739748654	0.600897773688127	1.54830399189934	Single-host commensal	1.65383362429	0.0555555555556	307103311.217	NA	6552	1425	2157	2970	0.309641112017873
Streptococcus pneumoniae	S. pneumoniae (Global)	Competition strength	7.48381665098315	598.8655342975	982.6391396177	1.62833769372055	Single-host commensal	1.65383362429	0.0555555555556	307103311.217	NA	6552	1425	2157	2970	0.309641112017873
Streptococcus pyogenes	S. pyogenes	Basal gene turnover rate	2.29739366452375e-05	0.00346791661563766	0.0187309620521445	5.3945899480802	Single-host commensal	1.15794140009	0.0666666666667	288954081.764	NA	3592	1393	1049	1150	0.464457857071626
Streptococcus pyogenes	S. pyogenes	Proportion fast genes	0.121269790701115	0.391168668362524	0.644371754666418	1.33727981373117	Single-host commensal	1.15794140009	0.0666666666667	288954081.764	NA	3592	1393	1049	1150	0.464457857071626
Streptococcus pyogenes	S. pyogenes	Competition strength	8.3769600371369	567.339483695264	976.107662668275	1.70573480331035	Single-host commensal	1.15794140009	0.0666666666667	288954081.764	NA	3592	1393	1049	1150	0.464457857071626
