## Supplementary File 4 for "Rapid gene exchange explains differences in bacterial pangenome structure"

Species	Coefficient	Estimate	Upper 95% CI	Lower CI	p-value
A. baumanii	Y-intercept (j)	0.062348812	0.063018907	0.061678718	0
A. baumanii	Rate ratio (k)	99.98671923	101.6042123	98.36922621	0
A. baumanii	Plateau (i)	0.375679494	0.377502169	0.373856819	0
B. pertussis	Y-intercept (j)	0	7.60E-05	-7.60E-05	1
B. pertussis	Rate ratio (k)	38.14881955	41.04851347	35.24912563	4.34E-146
B. pertussis	Plateau (i)	1	1.07335833	0.92664167	1.32E-156
C. jejuni	Y-intercept (j)	0.034701012	0.035996751	0.033405273	0
C. jejuni	Rate ratio (k)	71.86696252	72.98304206	70.75088298	0
C. jejuni	Plateau (i)	0.412130712	0.414908435	0.409352989	0
E. faecalis	Y-intercept (j)	0.074880526	0.076304097	0.073456955	0
E. faecalis	Rate ratio (k)	86.55637915	89.08665548	84.02610283	0
E. faecalis	Plateau (i)	0.345810244	0.349837211	0.341783278	0
E. faecium	Y-intercept (j)	0.017903085	0.018872249	0.016933921	1.71E-285
E. faecium	Rate ratio (k)	693.6606841	700.5881703	686.7331979	0
E. faecium	Plateau (i)	0.259752841	0.260412313	0.25909337	0
E. coli	Y-intercept (j)	0.043043355	0.043690058	0.042396651	0
E. coli	Rate ratio (k)	65.75033685	66.25044069	65.25023301	0
E. coli	Plateau (i)	0.460144112	0.461400351	0.458887873	0
S. pyogenes	Y-intercept (j)	0.02062773	0.022535731	0.01871973	9.80E-100
S. pyogenes	Rate ratio (k)	99.10483624	103.7164545	94.49321795	0
S. pyogenes	Plateau (i)	0.246361803	0.251641243	0.241082363	0
S. agalactiae	Y-intercept (j)	0.050891558	0.05159798	0.050185137	0
S. agalactiae	Rate ratio (k)	178.5479026	181.8741216	175.2216836	0
S. agalactiae	Plateau (i)	0.237377621	0.238728251	0.23602699	0
S. pneumoniae (Global)	Y-intercept (j)	0.027626231	0.030118692	0.025133769	1.05E-104
S. pneumoniae (Global)	Rate ratio (k)	26.50974851	30.14923945	22.87025757	1.70E-46
S. pneumoniae (Global)	Plateau (i)	0.79858979	0.884137401	0.71304218	5.83E-75
S. pneumoniae (Local)	Y-intercept (j)	0	0.000965257	-0.000965257	1
S. pneumoniae (Local)	Rate ratio (k)	23.5570519	24.40073281	22.71337099	0
S. pneumoniae (Local)	Plateau (i)	1	1.030326465	0.969673535	0
H. influenzae	Y-intercept (j)	0.0156882	0.01702027	0.01435613	6.89E-118
H. influenzae	Rate ratio (k)	38.44784707	38.8162475	38.07944664	0
H. influenzae	Plateau (i)	0.591427081	0.594100929	0.588753233	0
H. pylori	Y-intercept (j)	0	0.003144205	-0.003144205	1
H. pylori	Rate ratio (k)	21.8590296	22.33315637	21.38490282	0
H. pylori	Plateau (i)	0.380596259	0.383880015	0.377312504	0
K. pneumoniae	Y-intercept (j)	0.078846866	0.080013086	0.077680647	0
K. pneumoniae	Rate ratio (k)	302.4131307	308.9452348	295.8810267	0
K. pneumoniae	Plateau (i)	0.243079728	0.243895023	0.242264434	0
L. monocytogenes	Y-intercept (j)	0.039198516	0.03990013	0.038496903	0
L. monocytogenes	Rate ratio (k)	36.74498867	37.16032169	36.32965565	0
L. monocytogenes	Plateau (i)	0.554536553	0.557086876	0.55198623	0
M. abscessus	Y-intercept (j)	0.057368635	0.058031791	0.056705478	0
M. abscessus	Rate ratio (k)	112.3909112	113.1186243	111.6631981	0
M. abscessus	Plateau (i)	0.32626157	0.326821937	0.325701203	0
M. catarrhalis	Y-intercept (j)	0.050769122	0.052845923	0.048692322	0
M. catarrhalis	Rate ratio (k)	12.20467914	14.22056398	10.18879431	1.13E-32
M. catarrhalis	Plateau (i)	0.720124745	0.804345004	0.635904485	6.30E-63
M. tuberculosis	Y-intercept (j)	0.008883727	0.008907853	0.008859602	0
M. tuberculosis	Rate ratio (k)	0	NA	NA	1
M. tuberculosis	Plateau (i)	0	NA	NA	NA
N. gonorrhoeae	Y-intercept (j)	0	0.001083028	-0.001083028	1
N. gonorrhoeae	Rate ratio (k)	748.459658	768.8464127	728.0729033	0
N. gonorrhoeae	Plateau (i)	0.055925654	0.056197474	0.055653835	0
N. meningitidis	Y-intercept (j)	0	0.000735344	-0.000735344	1
N. meningitidis	Rate ratio (k)	57.8740612	58.77002355	56.97809885	0
N. meningitidis	Plateau (i)	0.380089626	0.383229098	0.376950154	0
P. aeruginosa	Y-intercept (j)	0.021868496	0.022897464	0.020839529	0
P. aeruginosa	Rate ratio (k)	153.2195107	155.4519183	150.9871031	0
P. aeruginosa	Plateau (i)	0.2539228	0.255246435	0.252599164	0
S. enterica	Y-intercept (j)	0.034258106	0.034768846	0.033747366	0
S. enterica	Rate ratio (k)	10.23982199	10.44483702	10.03480697	0
S. enterica	Plateau (i)	1	1.016008253	0.983991747	0
S. equisimilis	Y-intercept (j)	0	0.001273079	-0.001273079	1
S. equisimilis	Rate ratio (k)	290.344852	294.9523251	285.7373789	0
S. equisimilis	Plateau (i)	0.271354219	0.272621871	0.270086568	0
S. maltophilia	Y-intercept (j)	0	0.00226898	-0.00226898	1
S. maltophilia	Rate ratio (k)	45.49699233	45.86611002	45.12787463	0
S. maltophilia	Plateau (i)	0.680901984	0.682343573	0.679460395	0
S. aureus	Y-intercept (j)	0.047875138	0.048463396	0.047286879	0
S. aureus	Rate ratio (k)	17.26916406	18.25453314	16.28379498	2.23E-257
S. aureus	Plateau (i)	0.804135623	0.840301664	0.767969582	0
